# Distinct aging-vulnerable trajectories of motor circuit functions in oxidation- and temperature-stressed *Drosophila*

**DOI:** 10.1101/2020.08.19.257832

**Authors:** Atulya Srisudarshan Ram Iyengar, Hongyu Ruan, Chun-Fang Wu

## Abstract

We examined several sensory-motor processing circuits in *Drosophila* across the lifespan and uncovered distinctive age-resilient and age-vulnerable trajectories in their established functional properties. We observed relatively little deterioration toward the end of lifespan in the giant-fiber (GF) and downstream circuit elements responsible for the jump-and-flight escape reflex. In contrast, we found substantial age-dependent modifications in the performance of GF inputs and other circuits driving flight motoneuron activities. Importantly, in high temperature (HT)-reared flies (29 °C), the characteristic age-dependent progression of these properties was largely maintained, albeit over a compressed time scale, lending support for the common practice of expediting *Drosophila* aging studies by HT rearing. We discovered shortened lifespans in *Cu*^*2+*^*/Zn*^*2+*^ *Superoxide Dismutase 1* (*Sod*) mutant flies were accompanied by alterations distinct from HT-reared flies, highlighting differential effects of oxidative vs temperature stressors. This work also establishes several age-vulnerable parameters that may serve as quantitative neurophysiological landmarks for aging in *Drosophila*.
