## Supplementary material for "Distinct aging-vulnerable trajectories of motor circuit functions in oxidation- and temperature-stressed *Drosophila*": Figure 1 - Source Data

### Sheet: Summary Statistics
Figure 1 - Flight Summary Statistics and Source Data
DLM Firing Rate	CS 25 C	1 % Mort. (7 - 17 d)					5 % Mort. (26 - 35 d)					50 % Mort. (45 - 55 d)					>50 % Mort. (56 d +)					Spearman Rank
		Value	BS Mean	BS 95% CI			Value	BS Mean	BS 95% CI			Value	BS Mean	BS 95% CI			Value	BS Mean	BS 95% CI			rs	0.4603
	N (flies)	9					9					9					5					p	0.00099488
	Mean (Hz)	4.92	4.93	4.18	5.62		6.2	6.182	4.9729	7.5399		7.955	7.9601	5.9658	10.06		9.3043	9.2852	6.8617	12.1683
	Median (Hz)	5.53	5.21	3.53	6.06		6.59	6.155	4.2136	6.879		6.933	7.7122	4.5687	11.1927		8.6728	8.9636	5.5666	14.411
	Std. Dev. (Hz)	1.17	1.08	0.46	1.4		2.085	1.8979	1.07	2.85		3.3017	3.0595	2.0077	3.9159		3.3375	2.775	0.946	4.4612
	Coeff. Var.	0.238	0.221	0.083	0.3		0.336	0.3055	0.1782	0.4468		0.4156	0.3888	0.2454	0.505		0.3587	0.2969	0.124	0.4587
	25 - 75 %tile Range (Hz)	1.96	1.65	0.22	2.73		2.55	2.356	0.247	4.992		6.5353	5.0893	1.8327	7.9001		4.2881	3.947	0.8996	8.8443
	CS 29 C	1 % Mort. (5 - 13 d)					5 % Mort. (17 - 22 d)					50 % Mort. (26 - 32 d)					>50 % Mort. (33 d +)					Spearman Rank
		Value	BS Mean	BS 95% CI			Value	BS Mean	BS 95% CI			Value	BS Mean	BS 95% CI			Value	BS Mean	BS 95% CI			rs	0.5844
	N (flies)	9					11					4					5					p	0.00035508
	Mean (Hz)	5.1571	5.1621	4.3387	6.0096		5.8903	5.9203	4.9723	6.9513		6.7809	6.7559	5.4825	7.6836		9.9416	9.9245	8.641	11.124
	Median (Hz)	4.9597	5.1745	3.398	5.9981		5.125	5.604	4.3715	7.5774		7.1765	6.907	4.8451	7.9254		10.173	9.9257	7.9	12.131
	Std. Dev. (Hz)	1.3708	1.2622	0.7578	1.7238		1.7661	1.675	1.0257	2.1329		1.3498	1.0777	0.2182	1.7784		1.5859	1.3363	0.562	2.1165
	Coeff. Var.	0.2658	0.246	0.1403	0.344		0.2998	0.2827	0.1922	0.3515		0.1991	0.1648	0.0299	0.2785		0.1595	0.1349	0.0576	0.2107
	25 - 75 %tile Range (Hz)	1.9169	1.9542	0.5958	3.28		2.8964	2.7771	0.933	4.4371		1.7583	1.4834	0.2182	3.0803		2.1046	1.8949	0.349	4.2306
	Sod 23 C	5 % Mort (1 -3 d)					35 % Mort (5 -7 d)					70 % Mort (12 -14 d)										Spearman Rank
		Value	BS Mean	BS 95% CI			Value	BS Mean	BS 95% CI			Value	BS Mean	BS 95% CI								rs	0.4984
	N (flies)	6					5					4										p	0.0586
	Mean (Hz)	4.2786	4.2818	4.1165	4.4682		4.3667	4.3741	2.1295	4.9994		6.4593	5.1715	4.3906	5.7772
	Median (Hz)	4.2136	4.251	4.0615	4.5608		4.428	4.3559	3.7708	5.4622		5.5525	5.2161	4.3906	5.7772
	Std. Dev. (Hz)	0.2395	0.2129	0.0877	0.2907		0.7611	0.6408	0.1194	1.0649		2.6518	0.5154	0	0.8005
	Coeff. Var.	0.056	0.0496	0.0212	0.0676		0.1743	0.1469	0.0272	0.2418		0.4105	0.101	0	0.165
	25 - 75 %tile Range (Hz)	0.4171	0.3341	0.0258	0.5814		0.7347	0.8723	0.0765	2.1295		3.2001	0.6974	0	1.0399
Wing Beat Frequency	CS 25 C	1 % Mort. (7 - 17 d)					5 % Mort. (26 - 35 d)					50 % Mort. (45 - 55 d)					>50 % Mort. (56 d +)					Spearman Rank
		Value	BS Mean	BS 95% CI			Value	BS Mean	BS 95% CI			Value	BS Mean	BS 95% CI			Value	BS Mean	BS 95% CI			rs	0.0798
	N (flies)	9					9					9					5					p	0.5897
	Mean (Hz)	190.33	190.449	183.831	197.677		192.2	190.086	182.97	200.556		192.583	191.87	176.62	206.03		196.009	196.219	173.547	216.156
	Median (Hz)	190.177	190.774	178.773	198.852		190.765	192.212	180.708	204.911		199.679	196.82	162.735	211.505		201.814	199.489	151.891	227.219
	Std. Dev. (Hz)	11.7512	10.8507	5.7251	15.7771		14.6015	13.4778	8.9806	18.1693		23.4106	21.9756	10.2097	28.0199		28.3185	23.6853	7.5904	37.6651
	Coeff. Var.	0.0617	0.057	0.0302	0.0835		0.076	0.0703	0.0451	0.0955		0.1216	0.1151	0.0517	0.1505		0.1445	0.1223	0.0365	0.2002
	25 - 75 %tile Range (Hz)	14.1344	14.675	5.6204	28.957		22.7115	21.2565	7.2778	38.1958		42.4115	34.4106	8.07	56.603		34.8609	33.2806	5.8472	75.3278
	CS 29 C	1 % Mort. (5 - 13 d)					5 % Mort. (17 - 22 d)					50 % Mort. (26 - 32 d)					>50 % Mort. (33 d +)					Spearman Rank
		Value	BS Mean	BS 95% CI			Value	BS Mean	BS 95% CI			Value	BS Mean	BS 95% CI			Value	BS Mean	BS 95% CI			rs	-0.4077
	N (flies)	9					11					4					5					p	0.0185
	Mean (Hz)	186.642	186.568	180.561	193.661		199.354	199.47	191.167	208.054		177.724	177.807	166.187	185.579		161.876	161.332	147.921	174.354
	Median (Hz)	182.589	184.545	180.359	194.516		202.321	199.931	189.248	206.264		181.407	179.244	160.997	187.086		173.01	164.265	139.104	175.804
	Std. Dev. (Hz)	10.4986	9.386	3.9793	14.2645		15.0063	13.6821	7.5147	19.8862		11.4719	8.7512	0.3495	13.698		17.3122	15.0188	1.1461	19.6246
	Coeff. Var.	0.0563	0.0502	0.0219	0.0751		0.0753	0.0686	0.0378	0.0998		0.0645	0.0497	0.0019	0.0793		0.1069	0.0937	0.0066	0.1232
	25 - 75 %tile Range (Hz)	9.7389	11.5498	2.5084	27.8612		16.8958	17.266	3.7449	35.277		13.3942	11.5901	0.3495	23.4243		29.2912	21.6769	1.5471	36.7004
	Sod 23 C	5 % Mort (1 -3 d)					35 % Mort (5 -7 d)					70 % Mort (12 -14 d)										Spearman Rank
		Value	BS Mean	BS 95% CI			Value	BS Mean	BS 95% CI			Value	BS Mean	BS 95% CI								rs	0.5985
	N (flies)	6					5					4										p	0.0184
	Mean (Hz)	172.005	172.104	165.347	177.668		180.614	180.714	172.981	188.779		191.878	191.835	179.342	203.843
	Median (Hz)	174.159	173.265	162.552	179.305		180.948	180.664	167.67	194.72		192.448	191.961	173.186	209.429
	Std. Dev. (Hz)	8.6195	7.4046	2.6434	11.4994		10.1718	8.779	3.3074	13.5257		15.4438	12.9795	5.3613	18.1993
	Coeff. Var.	0.0501	0.0432	0.0154	0.0672		0.0563	0.0485	0.0191	0.0747		0.0805	0.0678	0.0281	0.0994
	25 - 75 %tile Range (Hz)	8.7053	10.1913	0.6396	24.8		13.9636	12.8365	3.3197	27.0504		23.4824	18.3156	5.3613	30.4326

### Sheet: Source Data
Figure 1 - Source Data
CS 25 C				CS29 C				Sod 23 C
Age	DLM Firing Freq (Hz)	Wing Beat Freq (Hz)		Age	DLM Firing Freq (Hz)	Wing Beat Freq (Hz)		Age	DLM Firing Freq (Hz)	Wing Beat Freq (Hz)
8	3.84051	171.327		5	6.43391	189.688		2	4.62998	167.82
9	2.97918	194.776		5	4.61432	209.017		2	4.04857	172.431
9	5.60916	198.852		8	3.39848	194.516		2	4.2997	176.525
9	6.151	211.3		12	4.45405	182.589		2	4.49155	157.285
17	6.05887	178.773		13	3.28619	172.455		2	4.12753	175.886
17	5.5338	183.533		13	7.30811	180.359		2	4.07441	182.085
17	3.53481	188.589		13	4.9597	181.422		6	4.17033	167.67
17	5.58616	190.177		13	5.99812	181.775		6	4.42801	175.065
17	4.95463	195.685		13	5.96146	187.954		6	3.33272	180.948
18	6.41973	198.888		16	6.89139	200.083		6	4.44005	184.667
18	5.98541	204.93		16	5.19043	220.623		6	5.46224	194.72
18	4.41589	212.697		17	3.9922	188.092		12	10.3415	173.186
19	6.94176	184.292		17	8.64279	206.264		13	5.32785	187.087
19	5.63791	204.221		18	8.6421	172.648		13	5.77718	197.81
22	8.44418	224.837		18	7.57739	202.321		13	4.39062	209.429
23	3.67019	162.702		18	6.15867	206.066
25	5.21416	182.729		19	4.37152	189.248
25	3.42113	191.705		19	3.90962	205.685
28	3.81362	166.715		19	5.12519	209.759
29	6.8793	180.708		22	4.66112	189.531
29	10.6396	190.765		22	5.08347	193.454
33	6.5917	207.261		22	6.62894	229.825
33	6.12505	209.56		25	15.1613	181.734
34	6.69987	183.479		25	12.3657	201.817
34	4.21362	184.423		26	6.95833	181.057
34	4.12053	201.983		26	4.84508	181.756
34	6.6938	204.911		27	7.39464	187.086
39	9.72801	207.711		28	7.92541	160.997
41	6.97366	167.966		33	12.131	147.32
41	5.91963	189.746		33	10.173	174.141
41	8.29488	203.861		33	10.4499	175.804
44	11.7413	185.855		37	7.90034	139.104
44	4.15669	194.093		37	9.05397	173.01
44	5.14753	202.404
50	12.9445	198.552
50	11.1927	211.571
50	11.0421	218.491
51	4.56873	162.735
51	4.47151	171.235
51	6.73026	204.557
54	4.20631	154.918
54	9.40641	199.679
54	6.93342	211.505
57	5.56665	201.814
57	7.55096	210.247
64	14.411	151.891
64	8.67275	188.875
66	10.3203	227.219
