## Supplementary material for "Distinct aging-vulnerable trajectories of motor circuit functions in oxidation- and temperature-stressed *Drosophila*": Figure 2 - Source Data

### Sheet: Summary Statistics
Figure 2 - GF SLR & LLR Summary Statistics and Source Data
SLR Threshold	CS 25 C	1 % Mort. (5 d)					5 % Mort. (30 d)					50 % Mort. (50 d)					95 % Mort. (72 d)					Spearman Rank
		Value	BS Mean	BS 95% CI			Value	BS Mean	BS 95% CI			Value	BS Mean	BS 95% CI			Value	BS Mean	BS 95% CI			rs	-0.0253
	N (flies)	9					8					9					10					p	0.8836
	Mean (V)	10.1111	10.0875	8.9722	11.2778		10.1875	10.2246	8.375	12.375		9.9444	10.1889	8.25	12.3125		9.9	9.9471	7.65	12.125
	Median (V)	10	10.0235	8	12		9	9.4827	7.75	13		10.5	9.4625	7.5	13		10	10.006	7.5	12.25		Kruskal Wallis ANOVA
	Std. Dev. (V)	1.8838	1.7357	1.0785	2.2951		3.1046	2.842	1.322	4.0639		1.7038	2.8062	1.2008	3.9461		3.6953	3.3808	1.6621	4.9766		p	0.9931
	Coeff. Var.	0.1863	0.1724	0.1045	0.2286		0.3047	0.2759	0.1449	0.3732		0.1713	0.2729	0.1354	0.3697		0.3733	0.3464	0.1606	0.5543
	25 - 75 %tile Range (V)	2.875	2.7396	1	4.375		4.5	4.257	0.5	8.25		2.875	4.1878	0.5	8		4.5	4.1895	1	8.5
	CS 29 C	1 % Mort. (5 d)					5 % Mort. (20 d)					50 % Mort. (30 d)					95 % Mort. (35 d )					Spearman Rank
		Value	BS Mean	BS 95% CI			Value	BS Mean	BS 95% CI			Value	BS Mean	BS 95% CI			Value	BS Mean	BS 95% CI			rs	0.1952
	N (flies)	13					12					11					9					p	0.2213
	Mean (V)	9.0462	9.0861	7.7562	10.4962		8.55	8.5372	7.2153	9.7817		12.1111	12.0945	9.25	15		10	10.0131	8.5556	11.5555
	Median (V)	8.8	8.8631	7.5	10		8.5	8.5747	8	10		11	11.5195	7	16		9.5	9.4535	8	11		Kruskal Wallis ANOVA
	Std. Dev. (V)	2.5989	2.4476	1.3549	3.4461		2.1272	1.9553	0.9519	2.9462		4.7288	4.3905	2.3452	5.9092		2.5372	2.3458	1.0688	3.1269		p	0.3587
	Coeff. Var.	0.2873	0.2686	0.1585	0.373		0.2488	0.2324	0.1073	0.3757		0.3904	0.3637	0.2187	0.4819		0.2537	0.2333	0.1183	0.3038
	25 - 75 %tile Range (V)	3	3.1007	1.0625	5.875		2	2.4019	0.5	5.75		7.25	6.921	2.25	12		3.75	3.4139	0.75	6.25
	Sod 23 C	5 % Mort (3 d)					50 % Mort (10 d)					70 % Mort (20 d)					95 % Mort (30 d)					Spearman Rank
		Value	BS Mean	BS 95% CI			Value	BS Mean	BS 95% CI			Value	BS Mean	BS 95% CI			Value	BS Mean	BS 95% CI			rs	-0.2751
	N (flies)	10					9					9					10					p	0.0994
	Mean (V)	12.9	12.8806	9.6486	15.7183		10.833	10.7694	8.2722	13.1333		9.88889	9.8967	8.2222	11.5556		9.75	9.7562	7.1	12.525
	Median (V)	15	13.3375	6.6	16.5		10	11.1842	6.2	14		10	9.848	6.5	12.5		9.5	9.5712	6.75	12		Kruskal Wallis ANOVA
	Std. Dev. (V)	4.9513	3.5711	2.7789	6.0568		3.9351	3.6377	2.2367	4.725		2.8699	2.6377	1.3242	3.8097		4.4985	4.1441	2.2216	5.9791		p	0.3677
	Coeff. Var.	0.3838	0.3614	0.1928	0.5218		0.3632	0.3443	0.1826	0.4863		0.2902	0.2682	0.131	0.3929		0.4614	0.4281	0.2325	0.632
	25 - 75 %tile Range (V)	6.6	6.8744	1.75	12.175		5.85	5.6457	1.375	9.5		3	3.4447	0.6875	6.875		5	5.3225	1.5	12
SLR Latency	CS 25 C	1 % Mort. (5 d)					5 % Mort. (30 d)					50 % Mort. (50 d)					95 % Mort. (72 d)					Spearman Rank
		Value	BS Mean	BS 95% CI			Value	BS Mean	BS 95% CI			Value	BS Mean	BS 95% CI			Value	BS Mean	BS 95% CI			rs	0.2167
	N (flies)	9					8					9					10					p	0.2042
	Mean (ms)	1.1444	1.1418	1.0222	1.3167		1.4625	1.4651	1.325	1.6		1.2667	1.2632	1.111	1.4		1.36	1.3603	1.19	1.53
	Median (ms)	1	1.0511	1	1.2		1.5	1.4733	1.2	1.6		1.4	1.2793	1	1.5		1.35	1.3529	1.1	1.6		Kruskal Wallis ANOVA
	Std. Dev. (ms)	0.2603	0.2182	0.05	0.3808		0.1996	0.1808	0.0732	0.2642		0.2345	0.2194	0.1581	0.255		0.2797	0.2622	0.1826	0.336		p	0.0481
	Coeff. Var.	0.2275	0.1864	0.0484	0.2936		0.1364	0.1236	0.0492	0.1782		0.1851	0.1745	0.1142	0.2082		0.2056	0.1932	0.128	0.2482
	25 - 75 %tile Range (ms)	0.2	0.2149	0	0.8		0.25	0.2489	0.05	0.5		0.5	0.3856	0.1	0.5		0.3	0.4075	0.2	0.7
	CS 29 C	1 % Mort. (5 d)					5 % Mort. (20 d)					50 % Mort. (30 d)					95 % Mort. (35 d )					Spearman Rank
		Value	BS Mean	BS 95% CI			Value	BS Mean	BS 95% CI			Value	BS Mean	BS 95% CI			Value	BS Mean	BS 95% CI			rs	-0.0459
	N (flies)	13					12					11					9					p	0.7647
	Mean (ms)	1.33	1.33	1.1923	1.4692		1.3917	1.3932	1.225	1.5333		1.4364	1.4348	1.2773	1.5909		1.3	1.2945	1.0333	1.5889
	Median (ms)	1.4	1.3693	1.1	1.5		1.5	1.4567	1.2	1.5		1.5	1.454	1.3	1.5		1.1	1.148	0.9	2		Kruskal Wallis ANOVA
	Std. Dev. (ms)	0.2689	0.2551	0.1847	0.3181		0.2811	0.2636	0.1347	0.3476		0.2838	0.2644	0.1384	0.3816		0.4637	0.4202	0.1184	0.5709		p	0.6573
	Coeff. Var.	0.2021	0.1926	0.1342	0.2469		0.202	0.191	0.087	0.2633		0.1976	0.1845	0.0961	0.2653		0.3567	0.3209	0.1099	0.4149
	25 - 75 %tile Range (ms)	0.425	0.4096	0.1625	0.7		0.3	0.3272	0	0.7		0.175	0.2986	0.07	0.65		0.65	0.6152	0.1125	0.1125
	Sod 23 C	5 % Mort (3 d)					50 % Mort (10 d)					70 % Mort (20 d)					95 % Mort (30 d)					Spearman Rank
		Value	BS Mean	BS 95% CI			Value	BS Mean	BS 95% CI			Value	BS Mean	BS 95% CI			Value	BS Mean	BS 95% CI			rs	-0.4969
	N (flies)	10					9					9					10					p	0.0015
	Mean (ms)	1.56	1.5602	1.47	1.64		1.5111	1.5145	1.3	0.17222		1.3	1.2968	1.1222	1.4778		1.24	1.2391	1.14	1.35
	Median (ms)	1.6	1.5893	1.4	1.7		1.6	1.5489	1.1	1.8		1.2	1.2608	1	1.5		1.2	1.2106	1.1	1.4		Kruskal Wallis ANOVA
	Std. Dev. (ms)	0.1506	0.1409	0.0943	0.1814		0.3444	0.3168	0.19	0.4172		0.2828	0.2624	0.1581	0.35		0.1713	0.1598	0.0919	0.2111		p	0.021
	Coeff. Var.	0.0965	0.0906	0.0568	0.1193		0.2279	0.211	0.1121	0.2928		0.2176	0.202	0.1343	0.2668		0.1381	0.1288	0.0784	1.667
	25 - 75 %tile Range (ms)	0.3	0.2296	0.1	0.4		0.625	0.4888	0.15	0.8125		0.425	0.4062	0.1	0.7		0.3	0.222	0	0.4
LLR Threshold	CS 25 C	1 % Mort. (5 d)					5 % Mort. (30 d)					50 % Mort. (50 d)					95 % Mort. (72 d)					Spearman Rank
		Value	BS Mean	BS 95% CI			Value	BS Mean	BS 95% CI			Value	BS Mean	BS 95% CI			Value	BS Mean	BS 95% CI			rs	0.1945
	N (flies)	13					14					18					12					p	0.1471
	Mean (V)	3.6154	3.6328	3.2308	4.0385		3.3214	3.329	2.9286	3.7143		3.8611	3.8581	3.3333	4.3889		4.625	4.6339	3.625	5.75
	Median (V)	4	3.724	3	4		3.5	3.4115	2.75	4		3.5	3.5343	3	4.5		4	4.2235	3.25	5.75		Kruskal Wallis ANOVA
	Std. Dev. (V)	0.7679	0.724	0.5064	0.9294		0.7495	0.7163	0.5041	0.8957		1.1981	1.1435	0.7584	1.4847		1.9555	1.8073	0.9712	2.7672		p	0.2662
	Coeff. Var.	0.2124	0.1998	0.1346	0.261		0.2257	0.2162	0.1456	0.2789		0.3103	0.2957	0.2148	0.37		0.4228	0.386	0.2417	0.5422
	25 - 75 %tile Range (V)	1	1.0341	0.125	1.625		1.5	1.1645	0.5	1.5		2	1.618	1	3		2.5	2.3613	0.75	4.75
	CS 29 C	1 % Mort. (5 d)					5 % Mort. (20 d)					50 % Mort. (30 d)					95 % Mort. (35 d )					Spearman Rank
		Value	BS Mean	BS 95% CI			Value	BS Mean	BS 95% CI			Value	BS Mean	BS 95% CI			Value	BS Mean	BS 95% CI			rs	0.5693
	N (flies)	5					13					14					12					p	1.3015e-05
	Mean (V)	3.4583	3.4636	3.1583	3.7833		4.1154	4.1149	3.5769	4.7692		4.6286	4.6321	4	5.3857		4.9167	4.9164	4.625	5.2083
	Median (V)	3.5	3.4576	3	3.9		3.5	3.728	3.5	4.5		4	4.2633	3.8	5.5		5	5.0042	4.5	5.5		Kruskal Wallis ANOVA
	Std. Dev. (V)	0.5616	0.5292	0.3634	0.6882		1.1393	1.0534	0.4754	1.5659		1.4144	1.3338	0.798	1.8709		0.5573	0.528	0.3257	0.6686		p	0.001
	Coeff. Var.	0.1624	0.1531	0.1002	0.2018		0.2768	0.2533	0.1296	0.3498		0.3056	0.2865	0.1875	0.3799		0.1134	0.1077	0.063	0.1393
	25 - 75 %tile Range (V)	0.9	0.8227	0.35	1.225		1.125	1.2075	0.25	2.375		2.2	1.80003	0.2	3		1	0.832	0.25	1.5
	Sod 23 C	5 % Mort (3 d)					50 % Mort (10 d)					70 % Mort (20 d)					95 % Mort (30 d)					Spearman Rank
		Value	BS Mean	BS 95% CI			Value	BS Mean	BS 95% CI			Value	BS Mean	BS 95% CI			Value	BS Mean	BS 95% CI			rs	0.2273
	N (flies)	14					17					11					11					p	0.1016
	Mean (V)	4.4143	4.4046	3.8929	4.8857		4.2353	4.2722	3.5824	5.0235		4.65	4.6762	3.8909	5.5636		5.1818	5.1799	4.6364	5.7273
	Median (V)	4.45	4.4188	3.5	5.3		3.6	3.8073	3	5.5		4.8	4.6029	3.5	5.65		5	5.092	4.5	6		Kruskal Wallis ANOVA
	Std. Dev. (V)	1.0144	0.9703	0.7208	1.1871		1.5305	1.4729	0.9165	1.97		1.5101	1.4315	0.9073	1.9254		0.9816	0.9271	0.636	1.2098		p	0.1727
	Coeff. Var.	0.2298	0.2209	0.1623	0.2751		0.3614	0.3433	0.2414	0.4321		0.3248	0.3074	0.196	0.4133		0.1894	0.179	0.1241	0.2317
	25 - 75 %tile Range (V)	1.8	1.6287	0.9	2.3		2.5	2.1204	0.7	3.4		2.1125	2.1397	0.7813	3.675		1.5	1.4407	0.5	2.25
LLR Latency	CS 25 C	1 % Mort. (5 d)					5 % Mort. (30 d)					50 % Mort. (50 d)					95 % Mort. (72 d)					Spearman Rank
		Value	BS Mean	BS 95% CI			Value	BS Mean	BS 95% CI			Value	BS Mean	BS 95% CI			Value	BS Mean	BS 95% CI			rs	0.3858
	N (flies)	13					14					18					12					p	0.003
	Mean (ms)	4.1	4.1007	3.9154	4.3231		4.25	4.2468	4.0857	4.4		4.26667	4.2661	4.1806	4.3556		4.4583	4.4524	4.3083	4.6083
	Median (ms)	4	4.0217	3.9	4.2		4.35	4.3235	4.1	4.5		4.2	4.2608	3.15	4.45		4.5	4.4739	4.25	4.55		Kruskal Wallis ANOVA
	Std. Dev. (ms)	0.3937	0.3633	0.1984	0.5378		0.3368	0.3208	0.216	0.4067		0.197	0.1901	0.1511	0.2225		0.2811	0.2629	0.1528	0.3709		p	0.0206
	Coeff. Var.	0.096	0.0882	0.0495	0.1276		0.0793	0.0756	0.0497	0.0967		0.0462	0.0446	0.0354	0.0522		0.063	0.059	0.0344	0.0825
	25 - 75 %tile Range (ms)	0.4	0.4486	0.15	0.8		0.5	0.4752	0.2	0.8		0.4	0.3464	0.2	0.5		0.3	0.3206	0	0.65
	CS 29 C	1 % Mort. (5 d)					5 % Mort. (20 d)					50 % Mort. (30 d)					95 % Mort. (35 d )					Spearman Rank
		Value	BS Mean	BS 95% CI			Value	BS Mean	BS 95% CI			Value	BS Mean	BS 95% CI			Value	BS Mean	BS 95% CI			rs	0.47
	N (flies)	12					13					14					12					p	0.0005023
	Mean (ms)	4.2583	4.2617	4.075	4.4667		4.3923	4.3923	4.2615	4.5308		4.6643	4.6631	4.45	4.8786		4.79	4.7836	4.55	5.075
	Median (ms)	4.05	4.144	4	4.5		4.3	4.3583	4.3	4.5		4.7	4.6521	4.35	4.9		4.8	4.7633	4.5	4.85		Kruskal Wallis ANOVA
	Std. Dev. (ms)	0.3728	0.3564	0.2159	0.4709		0.266	0.25	0.1301	0.3614		0.4361	0.4136	0.2585	0.5685		0.5213	0.4627	0.1633	0.753		p	0.0101
	Coeff. Var.	0.0876	0.0834	0.0525	0.1084		0.0606	0.0569	0.0299	0.082		0.0935	0.0887	0.0563	0.1204		0.1088	0.0962	0.0346	0.1538
	25 - 75 %tile Range (ms)	0.5	0.5325	0.1	0.925		0.225	0.2693	0.1	0.575		0.6	0.565	0.2	1		0.35	0.3648	0	1.05
	Sod 23 C	5 % Mort (3 d)					50 % Mort (10 d)					70 % Mort (20 d)					95 % Mort (30 d)					Spearman Rank
		Value	BS Mean	BS 95% CI			Value	BS Mean	BS 95% CI			Value	BS Mean	BS 95% CI			Value	BS Mean	BS 95% CI			rs	-0.0423
	N (flies)	14					17					11					11					p	0.7634
	Mean (ms)	4.4643	4.463	4.1786	4.717		4.1941	4.1948	3.9706	4.4471		4.4455	4.4498	4.0909	4.8818		4.3182	4.3141	4.0364	4.5818
	Median (ms)	4.45	4.4744	4.2	4.8		4	4.0122	3.9	4.6		4.2	4.2538	3.9	5		4.5	4.3998	4	4.7		Kruskal Wallis ANOVA
	Std. Dev. (ms)	0.5257	0.5008	0.3209	0.6691		0.5202	0.4966	0.3122	0.6565		0.6905	0.6382	0.2296	0.8453		0.4875	0.4576	0.2692	0.6207		p	0.4341
	Coeff. Var.	0.1177	0.1124	0.0716	0.154		0.124	0.118	0.077	0.1523		0.1553	0.1426	0.0572	0.1833		0.1129	0.1065	0.0592	0.1465
	25 - 75 %tile Range (ms)	0.7	0.7034	0.3	1.3		0.75	0.6717	0.1625	1.125		0.95	0.9176	0.2	1.7		0.65	0.6453	0.1	1.175

### Sheet: Source Data
Figure 2 - Source Data
CS 25 C							CS29 C							Sod 23 C
SLR Age (d)	SLR Threshold (V)	SLR Latency (ms)	LLR Age (d)	LLR Threshold (V)	LLR Latency (ms)		SLR Age (d)	SLR Threshold (V)	SLR Latency (ms)	LLR Age (d)	LLR Threshold (V)	LLR Latency (ms)		SLR Age (d)	SLR Threshold (V)	SLR Latency (ms)	LLR Age (d)	LLR Threshold (V)	LLR Latency (ms)
5	13	1.8	5	3.5	5.1		5	15	1.7	5	3.8	5		3	NaN	1.7	3	5.3	4.7
5	11	1	5	4	4		5	8.8	1.7	5	3.8	4.8		3	15	1.3	3	5	4.5
5	8	1	5	4	4		5	5.5	1.4	5	4.4	4.4		3	11	1.5	3	5.3	4.6
5	11.5	1	5	5	4		5	8.8	1.5	5	3	4		3	18	1.7	3	5.8	4.9
5	12	1.2	5	4.5	4.5		5	6	1	5	3	4.5		3	15	1.4	3	6	5
5	7.5	1.1	5	4	3.7		5	9.5	1.2	5	4	4		3	20	1.6	3	4	5
5	9	1.2	5	4	4.4		5	12	1.5	5	2.5	4		3	15	1.7	3	4.4	5.4
5	9	1	5	3	3.9		5	10	1	5	3	4.5		3	5.5	1.4	3	3.5	4.4
5	10	1	5	2.5	4.2		5	9	1.1	5	3	3.9		3	6.6	1.6	3	3.5	4.4
30	10	1.5	5	3	3.7		5	8	1.5	5	3.5	3.9		3	10	1.7	3	5	4.2
30	7.5	1.2	5	2.5	3.9		5	7.5	0.9	5	3.5	4		10	10	1	3	4.5	3.5
30	16	1.5	5	4	4.2		5	11	1.5	5	4	4.1		10	6.2	1.5	3	3	4
30	8	1.5	5	3	3.7		5	6.5	1.3	20	7	5		10	14	1.8	3	3.5	3.7
30	8	1.2	30	4.5	4.2		20	NaN	1.8	20	3	4.5		10	14	1.8	3	3	4.2
30	13	1.6	30	4	4.5		20	NaN	1.5	20	4	4.2		10	8.8	1.6	10	3.6	4.3
30	7.5	1.4	30	4	4.5		20	4	0.9	20	4	4.7		10	14	1.6	10	6.4	5
30	11.5	1.8	30	4	4.8		20	10	1	20	4.5	4.5		10	10	2	10	5.5	5.4
50	11.5	1.1	30	3.5	4.4		20	8.5	1.4	20	3.5	4.3		10	16	1.2	10	5.5	4.8
50	10	1.4	30	4	4.3		20	8	1.5	20	3.5	4.3		10	4.5	1.1	10	6	4.6
50	7.5	1.4	30	3.5	4.5		20	11.5	1.5	20	3.5	4.3		20	10	1.8	10	4.5	4.7
50	12	1	30	3.5	4.5		20	8	1.4	20	3.5	4.4		20	10	1.5	10	8	3.9
50	11	1	30	2.5	4.4		20	7	1.5	20	3	4.3		20	11	1.5	10	3.5	4.1
50	11	1.5	30	3	3.7		20	8.5	1	20	3.5	4.5		20	9	1.5	10	4	4
50	8.5	1	30	2.5	4		20	9	1.5	20	5.5	4.2		20	6.5	1.1	10	3.5	3.7
50	10.5	1.5	30	2.5	3.8		20	11	1.7	20	5	3.9		20	15	1.1	10	3	3.7
50	7.5	1.5	30	3	3.7		30	7	1.3	30	8	5		20	9.5	1.2	10	3	3.9
72	7.5	1	30	2	4.2		30	18	1.7	30	3.8	4.8		20	12.5	1	10	2.5	3.9
72	12	1.8	50	5	4.4		30	14	1.5	30	5	5.3		20	5.5	1	10	4	3.6
72	11	1.5	50	4	4.2		30	20	1.4	30	3.5	3.9		30	7	1.2	10	3	4
72	16	1.7	50	5	4.4		30	14	1.5	30	6	4.9		30	8.5	1	10	3	3.9
72	2.5	1.5	50	5	4.2		30	NaN	1.5	30	4	4.7		30	5	1.5	10	3	3.8
72	10	1.2	50	6	4.2		30	NaN	1.5	30	4	4.3		30	3	1.2	20	4.8	4.5
72	13.5	1	50	3	4.5		30	10	2	30	4	4.7		30	12	1.1	20	5.65	5
72	7.5	1.5	50	4	4.2		30	8	1	30	6	4.8		30	11	1.5	20	6.2	5.6
72	10	1.2	50	6.5	4.5		30	7	1	30	4	4.3		30	19	1.2	20	5.5	5.7
72	9	1.2	50	3	4.2		30	11	1.4	30	4.5	4.4		30	10.5	1.4	20	3	4.1
			50	4	4.5		35	14	2.1	30	3	4.2		30	8.5	1.2	20	5	4
			50	2.5	4.5		35	11	0.9	30	3	4.5		30	13	1.1	20	7.5	4.3
			50	3	4.5		35	8	0.9	30	6	5.5					20	3.5	3.7
			50	2.5	4		35	14	1	35	5.5	6.2					20	4	3.9
			50	3	4.1		35	9.5	1.1	35	4	4					20	3.5	3.9
			50	3	4		35	9	1.2	35	4.5	4.8					20	2.5	4.2
			50	4	4		35	8	2	35	4.5	4.8					30	5	4
			50	3	4		35	7	1	35	5	4.8					30	4.5	5
			50	3	4.4		35	9.5	1.5	35	5	4.4					30	6	4.8
			72	4.5	4.5					35	5.5	4.5					30	4	4.4
			72	5	4.6					35	5.5	4.8					30	7	4.5
			72	3.5	4.5					35	5	4.9					30	4.5	4.5
			72	6	4.8					35	5	5					30	6	4
			72	3	4.5					35	5.5	4.8					30	4	3.7
			72	3.5	4.5					35	4	4.5					30	5.5	4.7
			72	3.5	5												30	4.5	3.4
			72	6	4.3												30	6	4.5
			72	2.5	4.5
			72	5.5	4
			72	9.5	4.1
			72	3	4.2
