## Supplementary material for "Distinct aging-vulnerable trajectories of motor circuit functions in oxidation- and temperature-stressed *Drosophila*": Figure 3 - Source Data

### Sheet: Summary Statistics
Figure 3 - SLR & LLR Refractory Period Summary Statistics and Source Data
SLR Refractory Period	CS 25 C	1 % Mort. (5 d)					5 % Mort. (30 d)					50 % Mort. (50 d)					95 % Mort. (72 d)					Spearman Rank
		Value	BS Mean	BS 95% CI			Value	BS Mean	BS 95% CI			Value	BS Mean	BS 95% CI			Value	BS Mean	BS 95% CI			rs	0.0268
	N (flies)	8					8					9					10					p	0.8786
	Mean (ms)	4.1875	4.1843	3.1875	5.125		4.5625	4.5829	3.4375	5.8125		4.2778	4.288	3.222	5.2222		5.05	5.0661	3.2	7.225
	Median (ms)	4.5	4.3377	2.5	5.375		4.25	4.3422	3.5	6		5	4.56	2.5	6		4.5	4.2707	2.25	7		Kruskal Wallis ANOVA
	Std. Dev. (ms)	1.4126	1.2842	0.6512	1.7419		1.8213	1.6561	0.7646	2.397		1.6029	1.4907	0.8292	1.9861		3.4677	3.1805	1.3234	4.7496		p	0.9964
	Coeff. Var.	0.3373	0.3134	0.1309	0.4531		0.3992	0.3618	0.1757	0.5407		0.3747	0.3567	0.1592	0.5408		0.6867	0.6231	0.3535	0.8717
	25 - 75 %tile Range (ms)	2.25	1.946	0.5	3.5		2	2.2275	0.75	4.5		2.375	2.3117	0.625	4.0625		3	4.0045	0.75	10.5
	CS 29 C	1 % Mort. (5 d)					5 % Mort. (20 d)					50 % Mort. (30 d)					95 % Mort. (35 d )					Spearman Rank
		Value	BS Mean	BS 95% CI			Value	BS Mean	BS 95% CI			Value	BS Mean	BS 95% CI			Value	BS Mean	BS 95% CI			rs	0.2916
	N (flies)	7					9					9					8					p	0.0996
	Mean (ms)	3.5714	3.5769	3.1429	3.9286		4.6667	4.6311	3.5278	5.7778		6	5.9957	5.1667	6.7778		7.125	7.0682	3.25	13.1875
	Median (ms)	4	3.7715	3	4		4.5	4.413	3	7		6	6.105	5.5	7		4.25	4.8075	2	7		Kruskal Wallis ANOVA
	Std. Dev. (ms)	0.6075	0.5311	0.189	0.7319		1.854	1.6784	0.7523	2.4331		1.4361	1.3099	0.6124	1.9203		8.2581	6.6059	1.163	11.9042		p	0.0621
	Coeff. Var.	0.1701	0.1509	0.0481	0.2301		0.3973	0.3625	0.1801	0.5274		0.2394	0.2198	0.1021	0.326		1.159	0.8636	0.2995	1.3875
	25 - 75 %tile Range (ms)	0.875	0.7502	0	1.375		1.75	2.1587	0.5	4.5		1.375	1.6375	0.5	3.25		4.25	6.5217	0.875	23.625
	Sod 23 C	5 % Mort (3 d)					50 % Mort (10 d)					70 % Mort (20 d)					95 % Mort (30 d)					Spearman Rank
		Value	BS Mean	BS 95% CI			Value	BS Mean	BS 95% CI			Value	BS Mean	BS 95% CI			Value	BS Mean	BS 95% CI			rs	-0.2785
	N (flies)	9					6					9					10					p	0.1108
	Mean (ms)	9.7778	9.6869	5.8611	16.3889		4.5	4.5218	2.75	6.3333		3.7222	3.7039	2.8333	4.8333		5.25	5.2355	3.85	6.85
	Median (ms)	6	6.5785	5	10		4.25	4.431	2	7.25		3.5	3.443	2.5	5		4.5	4.7002	3	7		Kruskal Wallis ANOVA
	Std. Dev. (ms)	9.6245	7.7041	1.1667	14.4152		2.49	2.2131	1.0206	2.8358		1.523	1.3575	0.6009	2.0917		2.5304	2.2908	1.0301	3.5024		p	0.0315
	Coeff. Var.	0.9843	0.724	0.1862	1.1038		0.5533	0.5037	0.2191	0.7042		0.4092	0.362	0.1791	0.5217		0.482	0.4327	0.2493	0.5999
	25 - 75 %tile Range (ms)	3.5	5.4526	0.375	29		5	3.624	0	5.5		1.75	1.6881	0.25	4.5		4	3.125	1	8
LLR Refractory Period	CS 25 C	1 % Mort. (5 d)					5 % Mort. (30 d)					50 % Mort. (50 d)					95 % Mort. (72 d)					Spearman Rank
		Value	BS Mean	BS 95% CI			Value	BS Mean	BS 95% CI			Value	BS Mean	BS 95% CI			Value	BS Mean	BS 95% CI			rs	0.2557
	N (flies)	13					14					18					12					p	0.0549
	Mean (ms)	41.1538	41.2054	31.1538	54.6154		45.3571	45.0968	28.2143	71.25		38.333	38.5117	31.8056	48.8889		87.9167	88.0604	47.5	144.167
	Median (ms)	35	33.495	30	40		30	30.1175	25	35		30	31.7575	30	37.5		52.5	56.3725	35	100		Kruskal Wallis ANOVA
	Std. Dev. (ms)	22.188	20.0278	4.2743	29.4664		43.477	37.9741	4.9305	65.3824		18.471	16.5634	4.2636	30.7112		90.841	81.447	23.6751	131.382		p	0.0596
	Coeff. Var.	0.5391	0.4726	0.1341	0.6025		0.9585	0.7999	0.1693	1.1076		0.4819	0.4152	0.1305	0.6338		1.0333	0.9067	0.4475	1.2745
	25 - 75 %tile Range (ms)	10	18.4838	5	60		10	19.195	5	75		10	9.43	0	30		65	78.42	17.5	227.5
	CS 29 C	1 % Mort. (5 d)					5 % Mort. (20 d)					50 % Mort. (30 d)					95 % Mort. (35 d )					Spearman Rank
		Value	BS Mean	BS 95% CI			Value	BS Mean	BS 95% CI			Value	BS Mean	BS 95% CI			Value	BS Mean	BS 95% CI			rs	0.2399
	N (flies)	12					12					13					12					p	0.0968
	Mean (ms)	67.5	67.8046	48.75	87.0833		49.1667	49.11	36.0417	62.7083		155.231	156.884	96.0769	223.308		162.5	165.208	76.25	255.625
	Median (ms)	65	64.68	37.5	85		37.5	43.1675	30	75		120	129.749	40	288		50	100.623	40	305		Kruskal Wallis ANOVA
	Std. Dev. (ms)	35.5796	33.6963	20.3287	44.4271		23.9159	22.6819	15.6548	27.0083		123.369	117.542	81.6372	145.136		165.948	157.732	84.0792	207.31		p	0.0872
	Coeff. Var.	0.5271	0.5007	0.3342	0.6698		0.4864	0.4656	0.3434	0.5626		0.7947	0.7725	0.5284	1.0673		1.0212	0.9902	0.6674	1.4013
	25 - 75 %tile Range (ms)	47.5	50.7475	22.5	90		45	39.215	7.5	55		254.5	200.951	77.5	290		265	236.963	10	397.5
	Sod 23 C	5 % Mort (3 d)					50 % Mort (10 d)					70 % Mort (20 d)					95 % Mort (30 d)					Spearman Rank
		Value	BS Mean	BS 95% CI			Value	BS Mean	BS 95% CI			Value	BS Mean	BS 95% CI			Value	BS Mean	BS 95% CI			rs	0.0866
	N (flies)	14					17					10					11					p	0.5417
	Mean (ms)	106.143	106.874	76.4286	146.143		71.4706	71.6229	61.1765	83.2353		89	88.935	51	127.75		120.909	121.305	88.1818	163.864
	Median (ms)	77.5	82.51	65	131.25		70	68.235	55	85		55	69.4575	40	160		100	101.645	75	170		Kruskal Wallis ANOVA
	Std. Dev. (ms)	68.1332	64.2055	32.1162	91.8782		24.9227	23.6437	13.3944	33.9793		66.6166	61.7847	27.226	78.8194		66.2879	61.8138	28.8212	90.972		p	0.0951
	Coeff. Var.	0.6419	0.5972	0.3961	0.7746		0.3487	0.3286	0.1988	0.4494		0.7485	0.704	0.4454	0.9111		0.5482	0.5061	0.2872	0.6763
	25 - 75 %tile Range (ms)	85	75.341	12.5	145		31.25	27.0325	11.25	46.25		120	95.925	10	160		81.25	81.345	21.25	181.25

### Sheet: Source Data
Figure 3 - Source Data
CS 25 C					CS29 C					Sod 23 C
SLR Age (d)	SLR Ref. Per. (ms)	LLR Age (d)	LLR Ref. Per. (ms)		SLR Age (d)	SLR Ref. Per. (ms)	LLR Age (d)	LLR Ref. Per. (ms)		SLR Age (d)	SLR Ref. Per. (ms)	LLR Age (d)	LLR Ref. Per. (ms)
5	5	5	90		5	4	5	120		3	9	3	150
5	5.5	5	40		5	4	5	25		3	6	3	170
5	4.5	5	90		5	4	5	90		3	6	3	200
5	6	5	40		5	3.5	5	135		3	6.5	3	80
5	3.5	5	30		5	4	5	50		3	4.5	3	276
5	4.5	5	25		5	3	5	80		3	10	3	90
5	2.5	5	30		5	2.5	5	40		3	6	3	70
5	2	5	35		20	4	5	80		3	35	3	95
30	3.5	5	30		20	4.5	5	60		3	5	3	75
30	5	5	35		20	8	5	70		10	3	3	35
30	4.5	5	35		20	2	5	35		10	7	3	50
30	4	5	25		20	5	5	25		10	2	3	70
30	3.5	5	30		20	4	20	25		10	5.5	3	65
30	6	30	35		20	4.5	20	30		10	7.5	3	60
30	8	30	180		20	3	20	40		10	2	10	90
30	2	30	30		20	7	20	85		20	3.5	10	70
50	3.5	30	30		30	7	20	30		20	7	10	140
50	5.5	30	100		30	6.5	20	60		20	4	10	90
50	5	30	45		30	3.5	20	80		20	5	10	100
50	2.5	30	25		30	6	20	25		20	3.5	10	75
50	1.5	30	20		30	6	20	30		20	2.5	10	65
50	5	30	30		30	5.5	20	80		20	2	10	70
50	6	30	35		30	8.5	20	35		20	3.5	10	35
50	3.5	30	25		30	4.5	20	70		20	2.5	10	85
50	6	30	25		30	6.5	30	130		30	7	10	40
72	4	30	25		35	7	30	288		30	4	10	60
72	8.5	30	30		35	3.5	30	100		30	4	10	50
72	2	50	30		35	4.5	30	25		30	3	10	70
72	2.5	50	30		35	4	30	40		30	3	10	55
72	5	50	30		35	7	30	320		30	3	10	65
72	5.5	50	45		35	27	30	120		30	7	10	55
72	13	50	30		35	2	30	360		30	11	20	200
72	2	50	35		35	2	30	30		30	5.5	20	180
72	2.5	50	30				30	300		30	5	20	60
72	5.5	50	30				30	30				20	40
		50	35				30	75				20	100
		50	30				30	200				20	40
		50	35				35	500				20	50
		50	60				35	40				20	160
		50	25				35	35				20	35
		50	30				35	45				20	25
		50	30				35	40				30	200
		50	40				35	375				30	120
		50	105				35	35				30	270
		50	40				35	40				30	80
		72	30				35	295				30	110
		72	40				35	175				30	75
		72	30				35	315				30	85
		72	65				35	55				30	60
		72	55									30	170
		72	50									30	60
		72	40									30	100
		72	190
		72	105
		72	95
		72	20
		72	335
