## Supplementary material for "Distinct aging-vulnerable trajectories of motor circuit functions in oxidation- and temperature-stressed *Drosophila*": Figure 4 - Source Data

### Sheet: Source Data
Figure 4 - LLR Habituation Source Data
CS 25 C - 1 Hz					CS 29 C - 1 Hz					Sod 23 C - 1 Hz					CS 25 C - 2 Hz					CS 25 C - 5 Hz
Age (d)	Stim to Habituate	Spearman Rank			Age (d)	Stim to Habituate	Spearman Rank			Age (d)	Stim to Habituate	Spearman Rank			Age (d)	Stim to Habituate	Spearman Rank			Age (d)	Stim to Habituate	Spearman Rank
5	100	rs	-0.3231		5	100	rs	-0.571		3	100	rs	-0.4286		5	100	rs	-0.667		5	100	rs	-0.6263
5	100	p	0.0142		5	100	p	1.8314e-05		3	100	p	0.0046		5	100	p	1.9284e-08		5	100	p	8.8378e-07
5	60				5	99				3	100				5	100				5	51
5	100				5	100				3	100				5	100				5	100
5	100				5	100				3	10				5	100				5	66
5	100				5	100				3	100				5	38				5	19
5	36				5	100				3	100				5	100				5	100
5	100				5	100				3	100				5	100				5	82
5	100				5	100				3	100				5	100				5	100
5	100				5	100				3	100				5	100				5	100
5	100				5	100				3	100				5	100				5	100
5	100				20	100				3	100				5	100				5	100
5	100				20	100				3	17				30	100				30	100
30	100				20	27				3	100				30	48				30	67
30	100				20	100				10	50				30	100				30	100
30	100				20	100				10	60				30	100				30	58
30	100				20	100				10	5				30	100				30	100
30	100				20	100				10	100				30	47				30	100
30	61				20	100				10	99				30	100				30	100
30	100				20	100				10	100				30	100				30	100
30	100				20	100				10	17				30	100				30	100
30	100				20	100				10	100				30	100				30	100
30	100				20	100				10	100				30	100				30	100
30	100				30	25				10	16				30	100				30	100
30	100				30	6				10	100				30	100				50	26
30	100				30	21				10	25				30	100				50	96
30	100				30	100				10	100				50	15				50	100
50	7				30	100				10	100				50	100				50	100
50	100				30	36				10	100				50	100				50	8
50	100				30	21				10	100				50	35				50	100
50	100				30	100				10	49				50	100				50	57
50	100				30	3				30	2				50	18				50	60
50	8				30	100				30	10				50	100				50	25
50	100				30	100				30	5				50	100				50	75
50	100				30	100				30	50				50	100				50	17
50	100				30	100				30	100				50	61				50	25
50	100				30	16				30	91				50	100				50	26
50	100				35	2				30	30				50	20				50	100
50	32				35	15				30	100				50	55				50	85
50	100				35	100				30	21				50	34				50	51
50	100				35	39				30	100				50	100				50	71
50	100				35	37				30	18				50	100				72	7
50	100				35	3									50	25				72	100
50	85				35	100									50	100				72	1
50	100				35	100									72	28				72	14
72	100				35	3									72	21				72	49
72	100				35	76									72	100				72	17
72	100				35	6									72	15				72	11
72	41				35	35									72	1				72	2
72	100														72	16				72	5
72	100														72	42				72	2
72	100														72	10
72	5														72	16
72	37														72	7
72	13														72	3
72	20														72	2
72	14
