## Supplementary material for "Distinct aging-vulnerable trajectories of motor circuit functions in oxidation- and temperature-stressed *Drosophila*": Figure 5 - Source Data

### Sheet: Summary Statistics
Figure 5 - Electroconvulsive Seizure Discharge Summary Statistics and Source Data
Electroconvulsive Seizure Threshold	CS 25 C	1 % Mort. (5 d)					5 % Mort. (30 d)					50 % Mort. (50 d)					95 % Mort. (72 d)					Spearman Rank
		Value	BS Mean	BS 95% CI			Value	BS Mean	BS 95% CI			Value	BS Mean	BS 95% CI			Value	BS Mean	BS 95% CI			rs	-0.5942
	N (flies)	9					8					9					9					p	0.00016738
	Mean (V)	26.6667	26.6698	24.222	28.8889		21.625	21.6495	19.75	23.75		21.2222	21.2497	19.7778	22.8333		17.7778	17.9012	14.277	21.1111
	Median (V)	28	27.473	23	30		21	21.136	19	24.5		21	21.118	19	23		18	18.977	16	24		Kruskal Wallis ANOVA
	Std. Dev. (V)	3.7749	3.4617	1.4336	5.0249		2.9731	2.7133	1.0479	3.8705		2.4381	2.2323	1.2019	3.2404		5.8476	5.2788	2.5055	7.6158		p	0.0031
	Coeff. Var.	0.1416	0.1311	0.0497	0.1989		0.1375	0.1247	0.0514	0.1756		0.1149	0.1049	0.0573	0.1525		0.3289	0.3025	0.125	0.4983
	25 - 75 %tile Range (V)	4.75	4.6588	1.25	9.875		3	3.407	0	7.5		3.25	3.0347	1	7		6.75	7.2062	2.75	15
	CS 29 C	1 % Mort. (5 d)					5 % Mort. (20 d)					50 % Mort. (30 d)					95 % Mort. (35 d )					Spearman Rank
		Value	BS Mean	BS 95% CI			Value	BS Mean	BS 95% CI			Value	BS Mean	BS 95% CI			Value	BS Mean	BS 95% CI			rs	-0.4192
	N (flies)	12					8					9					9					p	0.0088
	Mean (V)	28	27.9293	25.1667	30.625		24.8125	24.8148	20.1875	30.0625		19.2778	19.2133	15.7778	23.0556		21.6667	21.6287	18.111	24.8333
	Median (V)	27.5	27.6785	23	32.25		20.75	22.6928	19	33.5		18	18.4045	15.5	27		24	23.005	14	25		Kruskal Wallis ANOVA
	Std. Dev. (V)	5.099	4.857	3.4411	6.1023		7.7825	7.0745	3.2757	9.335		6.1192	5.635	2.7789	7.7228		5.5902	5.1995	3.1113	6.7351		p	0.0261
	Coeff. Var.	0.1821	0.1742	0.1232	0.2186		0.3137	0.2829	0.1535	0.3597		0.3174	0.2939	0.1615	0.403		0.258	0.2438	0.1279	0.3366
	25 - 75 %tile Range (V)	9.5	8.0255	3.5	12		12.5	10.6337	1.125	18.5		8.125	7.5767	1	11.5		8.75	7.563	1	12.875
	Sod 23 C	5 % Mort (3 d)					50 % Mort (10 d)					70 % Mort (20 d)					95 % Mort (30 d)					Spearman Rank
		Value	BS Mean	BS 95% CI			Value	BS Mean	BS 95% CI			Value	BS Mean	BS 95% CI			Value	BS Mean	BS 95% CI			rs	-0.801
	N (flies)	10					8					8					8					p	1.2791e-08
	Mean (V)	50.15	50.1065	44.825	55.4		41.5	41.5016	36.25	47.75		33.25	33.2398	27.625	41.1875		26.625	26.5866	23.375	30.1875
	Median (V)	48.5	49.734	41.875	60		38.5	39.5405	34	46		29.5	30.8355	27	36		25	25.6895	22	34		Kruskal Wallis ANOVA
	Std. Dev. (V)	9.1774	8.5696	5.6916	10.794		8.9123	7.8984	2.3957	11.8976		10.4574	8.9289	2.5877	14.8369		5.0125	4.5537	1.7602	6.0908		p	9.2471e-05
	Coeff. Var.	0.183	0.1713	0.115	0.2168		0.2148	0.1879	0.00657	0.2754		0.3145	0.2617	0.0856	0.3985		0.1883	0.1705	0.0736	0.2234
	25 - 75 %tile Range (V)	18	14.4255	4	22.5		11.5	10.98	2.5	24		7.5	9.865	1	28.5		8	6.822	2	12.5
DD Duration	CS 25 C	1 % Mort. (5 d)					5 % Mort. (30 d)					50 % Mort. (50 d)					95 % Mort. (72 d)					Spearman Rank
		Value	BS Mean	BS 95% CI			Value	BS Mean	BS 95% CI			Value	BS Mean	BS 95% CI			Value	BS Mean	BS 95% CI			rs	0.2083
	N (flies)	9					8					9					9					p	0.2297
	Mean (s)	14.1667	14.1667	12.5556	15.5		16.3125	16.369	13.625	19.5		13.4444	13.46	12.3333	14.6668		18.5556	18.5957	15.3333	21.7778
	Median (s)	15	14.652	11	16		14	15.4712	12.5	20.75		13	13.16	12	15		18	18.421	14	23		Kruskal Wallis ANOVA
	Std. Dev. (s)	2.2638	2.0346	0.6744	2.8916		4.6823	4.2793	2.2589	5.7099		1.9437	1.7887	1.0339	2.421		5.3177	4.9308	2.8161	6.8597		p	0.1172
	Coeff. Var.	0.1598	0.1453	0.0459	0.2161		0.287	0.2608	0.1551	0.3438		0.1446	0.1326	0.0826	0.1761		0.2866	0.2658	0.1523	0.3686
	25 - 75 %tile Range (s)	2	2.5119	0.375	5.5		7.25	6.3407	0.375	10.75		3	2.6913	0.75	5		7.75	7.306	3	12
	CS 29 C	1 % Mort. (5 d)					5 % Mort. (20 d)					50 % Mort. (30 d)					95 % Mort. (35 d )					Spearman Rank
		Value	BS Mean	BS 95% CI			Value	BS Mean	BS 95% CI			Value	BS Mean	BS 95% CI			Value	BS Mean	BS 95% CI			rs	0.3591
	N (flies)	12					11					9					9					p	0.0211
	Mean (s)	12.4	12.4143	10.7292	14.375		19.7273	19.7424	16.9091	22.4545		22.7778	22.7753	20.5556	25.222		15.4444	15.463	13.5556	17.3333
	Median (s)	12	12.072	9.75	14		20	19.963	16	23		23	22.595	19	25		16	15.587	13	18		Kruskal Wallis ANOVA
	Std. Dev. (s)	3.2308	3.0005	1.6915	4.354		4.7559	4.4904	2.931	6.0045		3.6667	3.3454	1.8559	4.8919		3.0459	2.8312	1.6583	3.9861		p	3.8916e-05
	Coeff. Var.	0.2605	0.2401	0.1504	0.3302		0.2411	0.2286	0.1442	0.3088		0.161	0.1465	0.0833	0.2113		0.1972	0.1843	0.1006	0.2645
	25 - 75 %tile Range (s)	4.25	4.1561	2	7.75		7	6.8213	3	11.125		5.25	4.6608	1.5	10.25		4.25	4.0113	1.5	7.75
	Sod 23 C	5 % Mort (3 d)					50 % Mort (10 d)					70 % Mort (20 d)					95 % Mort (30 d)					Spearman Rank
		Value	BS Mean	BS 95% CI			Value	BS Mean	BS 95% CI			Value	BS Mean	BS 95% CI			Value	BS Mean	BS 95% CI			rs	0.0178
	N (flies)	9					9					8					8					p	0.9205
	Mean (s)	14.1667	14.1916	8.6667	16		12.2222	12.3443	8.6667	16		19.75	19.7441	15.875	23.875		12.5	12.5452	8.0625	17.75
	Median (s)	15	14.692	5	16		13	12.868	5	16		18.5	19.135	16	25		11	11.3957	6.5	17.5		Kruskal Wallis ANOVA
	Std. Dev. (s)	2.2638	2.0507	3.2188	8.242		6.2605	5.8145	3.2188	8.242		5.8979	5.2625	2.7629	7.7908		7.7321	6.9143	3.0081	10.6556		p	0.0338
	Coeff. Var.	0.1852	0.1461	0.2156	0.7337		0.5122	0.4827	0.2156	0.7337		0.2986	0.2672	0.1362	0.3965		0.6186	0.5534	0.2794	0.8606
	25 - 75 %tile Range (s)	8.75	2.5406	2.25	16.5		9.5	8.1133	2.25	16.5		7	7.293	2	14		8	9.2385	2.5	20.25
DD Spike Count	CS 25 C	1 % Mort. (7 - 9 d)					5 % Mort. (28 - 34 d)					50 % Mort. (44 - 54 d)					95 % Mort. (66 - 80 d)					Spearman Rank
		Value	BS Mean	BS 95% CI			Value	BS Mean	BS 95% CI			Value	BS Mean	BS 95% CI			Value	BS Mean	BS 95% CI			rs	0.17
	N (flies)	9					18					28					9					p	0.1268
	Mean (spikes)	81.4286	81.8998	48.4643	118.339		88.3846	87.0349	37.7879	154.095		70.85	71.2609	52.95	89.7895		70.1429	70.0111	54.3	154.095
	Median (spikes)	79	83.266	27	117		48	48.7895	26	69		60	60.8185	50	99		57	65.7015	51	69
	Std. Dev. (spikes)	49.0641	44.4111	24.7904	64.9167		118.682	107.15	19.9933	158.854		40.2692	38.6912	27.0463	48.3457		22.4085	20.1428	3.4589	158.854
	Coeff. Var.	0.6025	0.5653	0.2414	0.9291		1.3428	1.2226	0.4563	1.6763		0.5684	0.5466	0.4068	0.7005		0.3195	0.2862	0.4563	1.6763
	25 - 75 %tile Range (spikes)	75.25	67.4892	22.5	128		43.5	81.2717	19.75	311.5		61	54.5953	15.25	89.75		39.5	31.3657	19.75	311.5
	CS 29 C	1 % Mort. (5 - 13 d)					5 % Mort. (17 - 22 d)					50 % Mort. (27 - 33 d)					95 % Mort. (37 - 40 d )					Spearman Rank
		Value	BS Mean	BS 95% CI			Value	BS Mean	BS 95% CI			Value	BS Mean	BS 95% CI			Value	BS Mean	BS 95% CI			rs	0.5008
	N (flies)	19					22					18					14					p	1.3647e-05
	Mean (spikes)	43.1754	42.9078	27.3095	59.3854		51	51.2384	36.5068	70.1067		101.333	102.001	75.6	131.542		103.75	103.462	87.7622	121.673
	Median (spikes)	22	29.9395	15	64		36	38.3355	28	57		78	87.908	58	149		109	100.787	74	120
	Std. Dev. (spikes)	36.413	34.9989	24.56	42.458		35.8869	34.0388	16.2335	46.7739		53.0683	50.4243	31.9795	64.4491		30.7397	29.036	18.6644	37.2925
	Coeff. Var.	0.8434	0.8334	0.6218	1.0926		0.7037	0.662	0.408	0.846		0.5237	0.4968	0.3505	0.6282		0.2963	0.2808	0.1972	0.3598
	25 - 75 %tile Range (spikes)	55.25	54.7522	10	85.75		30.5	37.2707	8	93.25		88	78.9415	20.375	123.875		45	46.3443	14	79
	Sod 23 C	5 % Mort (1 - 3 d)					50 % Mort (10 - 13 d)					70 % Mort (20 - 24 d)										Spearman Rank
		Value	BS Mean	BS 95% CI			Value	BS Mean	BS 95% CI			Value	BS Mean	BS 95% CI								rs	0.2713
	N (flies)	16					23					17										p	0.0412
	Mean (spikes)	65.2308	65.1102	47.8814	82.0313		54.4118	54.2825	33.6944	77.3312		116.633	115.704	88.3173	143.136
	Median (spikes)	67	66.183	44.75	79.5		26	33.1375	19	93		101	104.189	74	164
	Std. Dev. (spikes)	31.5863	29.6282	17.817	40.3529		48.0144	46.1484	33.1691	54.3147		54.224	51.387	35.2736	64.6303
	Coeff. Var.	0.4842	0.4646	0.251	0.6933		0.8824	0.869	0.6221	1.0995		0.4649	0.4464	0.3321	0.5676
	25 - 75 %tile Range (spikes)	36.75	37.432	6.5	71		90.75	76.2472	8.5	106		90	78.6213	23.125	123.5

### Sheet: Source Data
Figure 5 - Source Data
CS 25 C							CS29 C							Sod 23 C
Age (d)	Thresh (V)	Age(d)	DD Duration (s)	Age (d)	DD Spike Count		Thresh Age (d)	Thresh (V)	DD Duration Age(d)	DD Duration (s)	DD Spike Count Age (d)	DD Spike Count		Thresh Age (d)	Thresh (V)	DD Duration Age(d)	DD Duration (s)	DD Spike Count Age (d)	DD Spike Count
5	23	5	17	7	27		5	36	5	8.8	5	110		3	60	3	17	1	104
5	29	5	16	8	NaN		5	27	5	12	5	96		3	46	3	16	1	NaN
5	28	5	15	8	17		5	34	5	10	5	86		3	46	3	15	1	24
5	27	5	15	9	70		5	34	5	9	5	102		3	51	3	15	1	79
5	25	5	14	9	79		5	22	5	10.5	8	25		3	37.5	3	14	2	93
5	28	5	15	9	155		5	28	5	9.5	8	6		10	46	3	15	2	123
5	30	5	11	9	115		5	23	5	20	8	20		10	60	3	11	2	65
5	19	5	14.5	9	NaN		5	30	5	15	12	NaN		10	34	3	14.5	2	70
5	31	5	10	9	107		5	23	5	14	13	22		10	35	3	10	2	68
30	25	30	11	17	NaN		5	27	5	14	13	21		10	46	10	3	2	63
30	21	30	14	17	5		5	31	5	14	13	20		10	34	10	7	2	33
30	21	30	20	17	18		5	21	5	12	13	15		10	38	10	16	2	50
30	18	30	24	17	23		20	38	20	15	13	7		10	39	10	13	3	67
30	27	30	21	17	6		20	18	20	18	13	12		20	29	10	13	3	NaN
30	21	30	12.5	17	14		20	34	20	23	13	61		20	35	10	16	3	NaN
30	21	30	14	17	16		20	19	20	23	13	12		20	27	10	5	3	9
30	19	30	14	17	18		20	20	20	28	13	64		20	57	10	14	6	66
50	23	50	12	18	NaN		20	19	20	20	13	55		20	36	10	23	6	NaN
50	22	50	15	18	NaN		20	29	20	24	13	NaN		20	29	20	16	6	81
50	18	50	11	18	40		20	21.5	20	12	16	66		20	30	20	20	6	72
50	22	50	17	18	6		30	29	20	22	16	102		20	23	20	25	6	105
50	21	50	15	18	NaN		30	18	20	16	16	158		30	34	20	17	6	114
50	19	50	14	18	59		30	14	20	16	16	64		30	25	20	11	6	89
50	26	50	12	19	18		30	17	30	25	17	137		30	22	20	22	6	NaN
50	21	50	13	19	13		30	17	30	30	17	36		30	24	20	30	6	77
50	19	50	12	19	160		30	27	30	19	17	NaN		30	21	20	17	6	100
72	21	72	20	19	NaN		30	10	30	23	17	27		30	28	30	9	6	NaN
72	18	72	23	22	193		30	23.5	30	22	18	NaN		30	34	30	6.5	6	111
72	24	72	28	22	NaN		30	18	30	23	18	NaN		30	25	30	9	6	NaN
72	21	72	11	23	18		35	17	30	25	18	NaN				30	3	6	98
72	6	72	22	25	143		35	14	30	18	18	NaN				30	28	6	58
72	18	72	13	25	172		35	29	30	20	18	91				30	14	6	NaN
72	12	72	15	25	64		35	25	35	14	18	122				30	13	6	116
72	16	72	18	25	113		35	25	35	16	19	55				30	17.5	6	117
72	24	72	17	28	NaN		35	13	35	18	19	60						6	NaN
				28	19		35	24	35	13	19	14						11	21
				28	70		35	23	35	18	19	22						11	17
				29	NaN		35	25	35	20	19	33						11	12
				29	NaN				35	16	19	28						11	19
				29	378				35	10	22	NaN						11	19
				29	322				35	14	22	57						11	NaN
				33	NaN						22	32						12	21
				33	10						22	28						12	124
				33	10						22	36						12	26
				34	48						22	38						13	20
				34	33						25	NaN						13	NaN
				34	30						25	50						13	29
				34	69						25	121						13	NaN
				34	66						26	153						13	123
				34	66						26	NaN						13	121
				34	NaN						26	31						13	136
				34	28						26	37						13	NaN
				39	NaN						27	68						13	NaN
				39	NaN						27	72						13	NaN
				41	16						28	44						13	44
				41	44						28	NaN						13	80
				41	16						28	54						13	106
				41	17						28	61						13	7
				41	5						33	175						21	110
				41	NaN						33	NaN						21	NaN
				41	NaN						33	84						21	54
				44	NaN						33	56						21	44
				44	NaN						33	144						21	74
				44	46						33	108						22	108
				44	57						33	NaN						22	86
				44	NaN						33	NaN						23	185
				44	125						33	NaN						23	215
				50	NaN						33	NaN						23	147
				50	NaN						33	201						23	164
				50	135						33	149						23	190
				50	39						34	156						23	91
				50	119						34	133						23	NaN
				50	152						34	NaN						23	NaN
				51	NaN						35	153						23	94
				51	67						37	76						23	71
				51	63						37	68
				51	63						37	155
				51	99						37	NaN
				51	NaN						37	112
				51	50						37	116
				51	50						37	108
				54	NaN						37	72
				54	56						37	77
				54	52						40	NaN
				54	66						40	110
				54	25						40	124
				54	121						40	74
				54	15
				54	17
				57	119
				57	144
				57	41
				58	50
				58	NaN
				60	NaN
				60	NaN
				60	20
				60	NaN
				60	73
				64	89
				64	80
				64	NaN
				64	5
				64	NaN
				64	NaN
				64	99
				64	85
				64	NaN
				66	57
				66	79
				66	NaN
				66	NaN
				72	51
				72	49
				73	56
				80	103
				80	96
