## Supplementary material for "Distinct aging-vulnerable trajectories of motor circuit functions in oxidation- and temperature-stressed *Drosophila*": Figure 6 - Source Data

### Sheet: Summary Statistics
Figure 6 ID Spiking
ID Spike Count	CS 25 C	1 % Mort. (7-9 d)					5 % Mort. (28 - 34 d)					50 % Mort. (50 d)					95 % Mort. (66 - 80 d)
		Value	BS Mean	BS 95% CI			Value	BS Mean	BS 95% CI			Value	BS Mean	BS 95% CI			Value	BS Mean	BS 95% CI
	N (flies)	9					18					22					9
	Mean (spikes)	22.62	22.5531	14.625	31.3333		90.8333	91.2241	65.2222	128.083		88.3636	88.5112	55.8636	122.273		63.5	63.9604	40	92.2054
	Median (spikes)	19.5	19.996	11	33		78	77.115	56.25	108.569		48.5	55.144	39	117.5		51	56.7245	29	121
	Std. Dev. (spikes)	13.3196	11.9786	5.4378	17.6791		69.1497	63.6005	30.1711	101.569		79.3783	76.7311	49.5335	96.2297		38.763	35.677	14.2462	47.3035
	Coeff. Var.	0.5887	0.5296	0.2957	0.7583		0.7613	0.6876	0.385	0.961		0.8983	0.8764	0.7003	1.0829		0.6104	0.5631	0.3139	0.7834
	25 - 75 %tile Range (spikes)	17	17.0085	5.375	35		57	63.936	28	107		120	104.855	18.5	194		59.5	53.48	11	96
	CS 29 C	1 % Mort. (5 - 13 d)					5 % Mort. (17 - 22 d)					50 % Mort. (27 - 33 d)					95 % Mort. (37 - 40 d )
		Value	BS Mean	BS 95% CI			Value	BS Mean	BS 95% CI			Value	BS Mean	BS 95% CI			Value	BS Mean	BS 95% CI
	N (flies)	19					22					12					11
	Mean (spikes)	23.3158	23.3269	17.2632	30.5526		80.8182	80.6903	59.0227	103.977		50.4157	50.6023	27.2083	74.375		11.6364	11.6455	5.9091	18.6364
	Median (spikes)	22	21.724	16	27		82.5	75.899	41	102		49	44.896	7	82.5		7	8.049	4	18
	Std. Dev. (spikes)	15.348	14.4742	8.2444	21.3894		53.4412	51.2397	32.5861	68.9942		45.2156	42.4773	28.3185	55.2144		11.8429	10.6827	4.5517	16.4198
	Coeff. Var.	0.6583	0.6192	0.3958	0.8334		0.6613	0.6382	0.4435	0.8389		0.8968	0.8767	0.5305	1.3277		1.0178	0.922	0.5598	1.3638
	25 - 75 %tile Range (spikes)	16.25	15.4845	7.125	28.125		75	69.322	42	94.5		75.5	68.3985	30.5	107.25		13	13.0047	3	32.25
	Sod 23 C	5 % Mort (1 - 3 d)					50 % Mort (10 - 13 d)					70 % Mort (20 - 24 d)
		Value	BS Mean	BS 95% CI			Value	BS Mean	BS 95% CI			Value	BS Mean	BS 95% CI
	N (flies)	8					12					9
	Mean (spikes)	6.9375	6.9585	3.0938	12.3125		21.3333	21.4289	6.0417	41.6875		8.3889	8.4313	3.8056	15.0278
	Median (spikes)	5.75	5.7185	2	7.5		7.5	7.843	4	13.5		5	5.434	2.5	14
	Std. Dev. (spikes)	6.9971	5.9411	1.557	9.948		33.8347	30.6064	3.3092	44.3377		9.3099	8.025	1.559	13.4536
	Coeff. Var.	1.0086	0.8438	0.2675	1.3701		1.586	1.4318	0.4636	1.9889		1.1098	0.9237	0.4102	1.4029
	25 - 75 %tile Range (spikes)	4.5	6.43	1.25	19		9.5	24.9737	3.5	89.25		7.375	8.749	1.625	27.8125

### Sheet: Source Data
Figure 6 - Source Data
CS 25 C			CS29 C			Sod 23 C
Age (d)	ID Spike Count		Age (d)	ID Spike Count		Age (d)	ID Spike Count
9	49		5	5		1	7.5
9	11		5	6		1	5.5
7	9		5	6		3	7.5
8	26		5	26		3	0
8	33		8	27		2	4
9	22		8	23		2	6
9	17		8	18		2	2
9	NaN		12	49		2	23
9	14		13	10		6	6
18	0		13	11		6	6
18	66		13	22		6	25
18	58		13	16		6	10.5
18	4		13	24		6	2
18	37		13	19		6	4
18	43		13	68		6	2.5
17	22		13	31		6	13.5
17	12		13	29		6	5.5
17	35		13	33		6	15.5
17	47		13	20		11	9
17	35		16	156		11	5
17	53		16	37		11	3
17	87		16	253		13	13.5
17	112		16	124		13	9
19	107		17	54		13	4
19	37		17	57		12	4
19	104		17	109		12	89.5
19	188		17	221		13	6
22	23		19	34		13	2.5
22	57		19	23		13	97
29	59		19	102		13	13.5
29	19		19	56		23	4
29	76		19	80		23	5.5
29	38		19	85		21	9
25	98		18	123		21	31
25	70		18	88		21	2.5
25	144		18	93		23	5
25	5		18	113		22	3
23	57		18	187		23	1.5
28	319		18	11		23	14
28	98		26	151
28	108		26	354
34	110		26	110
34	81		26	35
34	155		22	122
34	80		22	99
34	22		22	31
34	36		22	28
34	53		22	41
34	57		22	21
39	152		28	62
39	61		28	14
33	145		28	89
33	60		28	60
33	119		25	131
40	258		25	162
40	394		25	241
40	4		27	76
40	13		27	105
40	141		33	6
40	118		33	38
41	129		33	5
41	126		33	138
44	56		33	4
44	45		33	8
44	149		37	1
44	165		37	18
44	258		37	22
44	88		37	4
41	114		37	3
41	99		37	4
41	86		37	10
41	59		40	7
41	3		40	4
58	23		40	41
58	NaN		40	14
60	7
60	4
60	4
60	4
60	39
51	222
51	48
51	27
51	12
51	44
51	39
51	46
51	49
54	257
54	147
54	57
54	22
54	17
54	148
54	20
54	28
57	76
57	130
57	220
64	51
64	2
64	19
64	43
64	2
64	0
64	148
64	138
64	3
66	122
66	70
66	121
66	NaN
72	43
72	29
73	21
80	48
80	54
