## Supplementary Figure 1 - Source Data for "Distinct aging-vulnerable trajectories of motor circuit functions in oxidation- and temperature-stressed *Drosophila*"

### Sheet: Summary Statistics
Figure 3 Supplementary Figure - SLR Resp. 30 Stimuli
SLR Resp. 30 Stim.	CS 25 C	1 % Mort. (5 d)					5 % Mort. (30 d)					50 % Mort. (50 d)					95 % Mort. (72 d)					Spearman Rank
		Value	BS Mean	BS 95% CI			Value	BS Mean	BS 95% CI			Value	BS Mean	BS 95% CI			Value	BS Mean	BS 95% CI			rs	-0.2358
	N (flies)	9					8					9					10					p	0.1663
	Mean (responses)	18.8889	18.8197	16	21.8333		19.375	19.4417	15.875	22.5		16.7778	16.7158	12.2222	20.888		15.6	15.5625	11.1	20.5
	Median (responses)	19	18.59	15	25		21.5	20.317	13.25	24		17	17.004	11	24		14.5	14.1865	9	22		Kruskal Wallis ANOVA
	Std. Dev. (responses)	4.5947	4.2121	2.5441	5.7542		5.2082	4.7718	2.8629	6.0415		6.888	6.2951	3.1203	8.983		8.0581	7.4878	4.0777	9.9789		p	0.5336
	Coeff. Var.	0.2432	0.2256	0.1317	0.3241		0.2688	0.2493	0.133	0.3371		0.4105	0.3866	0.1741	0.637		0.5165	0.484	0.3148	0.6486
	25 - 75 %tile Range (responses)	6.25	6.05	2	11		9.5	7.55	1.5	12		7.75	8.5723	3	16.25		13	11.12	2	21
	CS 29 C	1 % Mort. (5 d)					5 % Mort. (20 d)					50 % Mort. (30 d)					95 % Mort. (35 d )					Spearman Rank
		Value	BS Mean	BS 95% CI			Value	BS Mean	BS 95% CI			Value	BS Mean	BS 95% CI			Value	BS Mean	BS 95% CI			rs	-0.2852
	N (flies)	7					8					9					8					p	0.1136
	Mean (responses)	17.7143	17.6633	13	23		20	19.9965	13.5	26		14.3333	14.3554	8.0556	21.33		12.625	12.7151	7	19
	Median (responses)	15	16.055	13	26		22	21.4255	11.5	28.5		8	12.912	4	26		9.5	11.0855	4.5	23.25		Kruskal Wallis ANOVA
	Std. Dev. (responses)	7.5214	6.7108	2.047	9.4466		9.7541	8.9751	4.2741	11.8271		10.6888	9.9163	6.9141	12.145		9.4103	8.7276	5.09	11.2218		p	0.3403
	Coeff. Var.	0.4246	0.37777	0.1549	0.5298		0.4877	0.4688	0.168	0.7142		0.7457	0.7206	0.4128	1.0092		0.7454	0.7089	0.4155	0.999
	25 - 75 %tile Range (responses)	10.5	9.6105	1.5	17.75		17	14.4165	5	24		18.25	16.184	4	24.5		16	13.968	3	22
	Sod 23 C	5 % Mort (3 d)					50 % Mort (10 d)					70 % Mort (20 d)					95 % Mort (30 d)					Spearman Rank
		Value	BS Mean	BS 95% CI			Value	BS Mean	BS 95% CI			Value	BS Mean	BS 95% CI			Value	BS Mean	BS 95% CI			rs	0.2803
	N (flies)	9					8					9					10					p	0.0977
	Mean (responses)	5.88889	5.9128	3.7778	8.1111		9.25	9.1692	6.5	12.4375		9.222	9.2519	5.889	13.111		10.7	10.5823	6.55	15.3
	Median (responses)	3	4.889	3	9		8.5	8.3335	6	14		6	7.498	5	16		10	9.115	5	13		Kruskal Wallis ANOVA
	Std. Dev. (responses)	3.6209	3.3487	2.2048	4.3012		4.5277	4.0907	1.6036	5.7009		6.0782	5.6173	2.7513	7.8378		7.6165	6.7693	3.0777	10.8282		p	0.2203
	Coeff. Var.	0.5149	0.5732	0.3883	0.728		0.4895	0.4456	0.2247	0.6184		0.6591	0.6109	0.395	0.8248		0.7118	0.6334	0.3497	0.9208
	25 - 75 %tile Range (responses)	5.5	5.2275	0	9		6	5.6666	1.25	11		8	8.0218	1.5	16		8	8.258	2	24

### Sheet: Source Data
Figure 3 Supplementary Figure - Source Data
CS 25 C			CS29 C			Sod 23 C
Age (d)	SLR Resp. 30 Stim.		SLR Age (d)	SLR Ref. Per. (ms)		SLR Age (d)	SLR Ref. Per. (ms)
5	17		5	9		3	3
5	25		5	15		3	8
5	11		5	17		3	10
5	19		5	14		3	8
5	17		5	13		3	12
5	19		5	26		3	3
5	15		5	30		3	3
5	22		20	30		3	3
5	25		20	17		3	3
30	25		20	6		10	9
30	22		20	30		10	9
30	23		20	24		10	6
30	13		20	6		10	15
30	21		20	20		10	17
30	12		20	27		10	6
30	15		30	7		10	4
30	24		30	22		10	8
50	19		30	26		20	21
50	17		30	3		20	3
50	11		30	4		20	5
50	14		30	6		20	5
50	27		30	8		20	6
50	15		30	30		20	16
50	4		30	23		20	10
50	24		35	6		20	5
50	20		35	27		20	12
72	22		35	18		30	5
72	6		35	24		30	11
72	15		35	3		30	29
72	26		35	4		30	15
72	10		35	6		30	12
72	8		35	13		30	6
72	9					30	4
72	30					30	3
72	14					30	13
72	16					30	9
